# High Throughput Sequencing technologies complemented by grower’s perception highlight the impact of tomato virome in diversified vegetable farms

**DOI:** 10.1101/2023.01.12.523758

**Authors:** Coline Temple, Arnaud G. Blouin, Sophie Tindale, Stephan Steyer, Kevin Marechal, Sebastien Massart

## Abstract

The number of small-scale diversified vegetable growers in industrialized countries has risen sharply over the last ten years. The risks associated with plant viruses in these systems have been barely studied in Europe, yet dramatic virus emergence events, such as tomato brown fruit rugose virus, sometimes occur. We developed a methodology that aimed to understand better the implications related to viruses for tomato production in Belgian’s vegetable farms by comparing growers’ perception of the presence of viral symptoms (visual inspection) with non targeting detection of nearly all viruses present in the plants by high throughput sequencing technologies (HTS). Virus presence and impact were interpreted considering the farm’s typology and cultural practices, the grower’s professional profiles, and visual inspection of plant-viral-like symptoms. Overall, The data indicated that most growers have limited understanding of tomato viruses and are not concerned about them. Field observations were correlated to this perception as the prevalence of symptomatic plants was usually lower than 1%. However, important and potentially emergent viruses, mainly transmitted by insects, were detected in several farms. Noteworthy, the presence of these viruses was correlated with the number of plant species grown per site (diversity) but not with a higher awareness of the growers regarding plant viral diseases or a higher number of symptomatic plants. In addition, both HTS and perception analysis underlined the rising incidence and importance of an emergent virus: Physostegia chlorotic mottle virus. Overall, the original methodology developed here, combining social science with HTS technologies, could be applied to other crops in other systems to identify emergent risks associated with plant viruses and can highlight the communication needed toward growers to mitigate epidemics.
