## Supplementary material for "High Throughput Sequencing technologies complemented by grower’s perception highlight the impact of tomato virome in diversified vegetable farms": Suppl. data.zip: Suppl. Tables 1 et 2.xlsx

### Sheet: Suppl. table 1
inx-number	F_Geology-1	F_Geology	G_ CIM	G_ Always worked in agriculture	G_ Family in the agricultal sector	G_Years of experience in vegetable farming	F_Farm area (ha)	F_Number of FTE	F_ Organic label	F_ Vegetables area (ha)	F_ Number of vegetables	T_ Production years	T_ Number of plants	T_ Seedlings origin	T_ Re-use of seeds	T_Desinfection of homemade seeds	T_Desinfectation of tools	T_Number of varieties	Q1- Perception fungal diseases	Q2- Perception virus	Q3- Fear of viruses	Q4- First reflex: search for infos_1, remove the plants_0	Q5- PhCMoV symptoms recognition	Q6- ToBFRV awareness	Q7- Quarantine_pest_laws_awareness	Qb- Virus knowledge-spontaneous grower's assessment	Has more than 30% of lost	Insect-virus	PhCMoV	CMV	PVY	Soil-transmitted virus	TMaV or SLRV	STV	Number total of viruses	Removed a part of the plants before the visit	Observations of symptomatic plants	% de plants symptomatiques
INX-22	Sablo-limoneuse	S/L	yes	no	no	3	8	5	yes	4.5	60	3	1800	Homemade	yes	no	no	10	yes	D	yes	0	no	0	0	lack of knowledge	no	yes	yes	no	yes	no	no	yes	3	0	yes	0.00388889
INX-20	Limoneuse	S/L	no	yes	no	4	0.4	1	no	0.35	50	2	400	Nursery and homemade	no	na	no	12	yes	C	no	0	no	yes	No	lack of knowledge	no	yes	yes	no	no	yes	no	yes	3	no	no	0
INX-21	Condroz	C/F	no	no	no	10	100	6	no	2	50	4	1500	Nursery	no	na	no	46	yes	D	yes	1	no	yes	No	difficulties to identify viruses	yes	no	no	no	no	no	no	no	0	yes	yes	0.00533333
INX-23	Condroz	C/F	yes	no	yes	12	80	2	no	1.5	20	12	2000	Homemade	no	na	no	12	yes	B	yes	1	no	yes	No	difficulties to identify viruses	no	no	no	no	no	no	no	yes	1	no	yes	0.003
INX-24	Condroz	C/F	yes	no	no	7	1.6	1	yes	1.2	50	1	150	Nursery	no	na	no	4	yes	D	no	1	no	no	No	would look for more info if a virus is suspected	no	yes	no	no	yes	no	no	yes	2	no	no	0
INX-25	Sablo-limoneuse	S/L	yes	yes	no	15	3	9.7	yes	2.5	100	4	1500	Homemade	no	na	no	20	yes	C	no	1	no	yes	yes	lack of knowledge	yes	yes	no	yes	no	yes	no	yes	3	no	yes	0.00666667
INX-26	Sablo-limoneuse	S/L	yes	no	no	1	0.5	1	no	0.2	35	1	360	Nursery	no	na	no	22.5	yes	A	no	1	yes	no	No	lack of knowledge	no	yes	yes	no	yes	no	no	no	2	no	no	0
INX-27	Sablo-limoneuse	S/L	no	no	no	6	24	3	yes	1.5	60	3	1000	Homemade	yes	no	yes	20	yes	C	no	0	no	no	No	lack of knowledge	yes	yes	no	no	yes	no	no	no	1	no	no	0
INX-29	Condroz	C/F	yes	yes	yes	9	5	7.5	yes	4.5	40	9	2000	Nursery	no	na	no	25	yes	B	no	0	no	no	No	difficulties to identify viruses	yes	no	no	no	no	yes	no	yes	2	no	no	0
INX-30	Limoneuse	S/L	yes	yes	no	6	12	2	no	1.5	8	1	1200	Nursery	no	na	yes	11	yes	D	yes	1	no	yes	No	would look for more info if a virus is suspected	no	no	no	no	no	no	no	yes	1	no	no	0
INX-31	Condroz	C/F	yes	yes	yes	7	70	6	no	1	10	2	1200	Nursery	no	na	no	10	yes	B	no	1	no	yes	No	would look for more info if a virus is suspected	no	yes	no	no	yes	no	no	no	1	no	yes	0.0125
INX-32	Famenne	C/F	no	no	yes	10	70	1	yes	0.5	55	10	500	Homemade	yes	no	no	80	yes	A	no	0	yes	no	No	difficulties to identify viruses	no	yes	no	yes	no	yes	no	no	4	no	yes	0.026
INX-33	Famenne	C/F	yes	yes	no	5	8	2	no	2	25	3	1200	Nursery	no	na	no	15	yes	D	no	1	no	no	No	would look for more info if a virus is suspected	yes	no	no	no	no	no	no	yes	1	no	no	0
INX-34	Famenne	C/F	yes	no	no	8	6	3.5	yes	1	40	8	800	Homemade	no	na	no	27.5	yes	B	yes	1	no	no	No	would look for more info if a virus is suspected	yes	no	no	no	no	yes	no	yes	3	no	no	0
INX-35	Condroz	C/F	no	no	no	3	0.5	1	no	0.5	15	3	800	Homemade	yes	no	yes	30	yes	D	no	1	no	no	No	lack of knowledge	yes	no	no	no	no	no	no	no	1	no	no	0
INX-36	Condroz	C/F	yes	no	no	1	1.5	2	yes	0.6	50	1	300	Nursery and homemade	yes	no	yes	17	yes	B	no	1	no	no	No	difficulties to identify viruses	yes	no	no	no	no	no	no	yes	1	no	no	0
INX-37	Sablo-limoneuse	S/L	yes	yes	no	10	16	10	yes	16	90	4	6500	Nursery	no	na	no	13	yes	A	no	0	no	yes	No	na	yes	yes	no	no	yes	no	no	yes	2	yes	no	0
INX-38	Sablo-limoneuse	S/L	no	no	no	5	2.5	1.5	yes	0.6	50	5	600	Nursery and homemade	yes	no	yes	15	yes	C	no	1	yes	no	No	lack of knowledge	no	yes	yes	no	no	yes	no	yes	4	yes	yes	0.005
INX-39	Condroz	C/F	yes	no	no	15	3	3	yes	1.5	70	8	500	Homemade	yes	no	no	12	yes	B	no	0	no	yes	Yes	lack of knowledge	yes	yes	no	yes	no	yes	no	yes	3	no	no	0
INX-40	Limoneuse	S/L	no	yes	no	10	0.2	0.5	no	0.2	50	9	300	Homemade	yes	no	yes	20	yes	A	yes	1	yes	no	No	would look for more info if a virus is suspected	yes	yes	yes	no	yes	no	no	no	2	no	yes	0.133333
INX-41	Condroz	C/F	yes	yes	yes	12	60	2.5	no	1	15	12	1200	Nursery	no	na	no	9	yes	B	no	0	no	no	No	difficulties to identify viruses	no	yes	yes	no	no	yes	no	yes	3	no	yes	0.0166667

### Sheet: Suppl. table 2
			Symptomatic								Asymptomatic (100 plants per pool)
Farm	Nb virus total per farm	Nb of S plants pool	STV	MPV	TBSV	PVY	PhCMoV	ToMV	CMV	PhCMoV detection by RT-PCR	STV	MPV	CIRV	OLV-1	OMM	TNV-A	SLRV	TMaV	PVY	PhCMoV	ToMV	CMV
INX-22	3	7	-	-	-	+	-	-	-	Eggplant: 10	+	-	-	-	-	-	-	-	-	-	-	-
INX-20	3	0	NA	NA	NA	NA	NA	NA	NA	Eggplant: 11	+	-	-	-	-	+	-	-	-	-	-	-
INX-21	0	8	-	-	-	-	-	-	-	-	-	-	-	-	-	-	-	-	-	-	-	-
INX-23	1	6	+	-	-	-	-	-	-	-	+	-	-	-	-	-	-	-	-	-	-	-
INX-24	2	0	NA	NA	NA	NA	NA	NA	NA	-	+	-	-	-	-	-	-	-	+	-	-	-
INX-25	3	10	+	-	-	-	-	-	+	-	+	-	-	-	+	-	-	-	-	-	-	-
INX-26	2	0	NA	NA	NA	NA	NA	NA	NA	Eggplant: 4	-	-	-	-	-	-	-	-	+	-	-	-
INX-27	1	0	NA	NA	NA	NA	NA	NA	NA	-	-	-	-	-	-	-	-	-	+	-	-	-
INX-29	2	0	NA	NA	NA	NA	NA	NA	NA	-	+	-	+	-	-	-	-	-	-	-	-	-
INX-30	1	0	-	-	-	-	-	-	-	-	+	-	-	-	-	-	-	-	-	-	-	-
INX-31	1	15	-	-	-	-	-	-	-	-	-	-	-	-	-	-	-	-	+	-	-	-
INX-32	4	13	-	-	-	-	-	-	+	-	-	+	-	-	-	+	-	+	-	-	-	-
INX-33	1	0	NA	NA	NA	NA	NA	NA	NA	-	+	-	-	-	-	-	-	-	-	-	-	-
INX-34	3	0	NA	NA	NA	NA	NA	NA	NA	-	+	-	+	+	-	-	-	-	-	-	-	-
INX-35	1	0	NA	NA	NA	NA	NA	NA	NA	-	-	-	-	-	-	-	+	-	-	-	-	-
INX-36	1	0	NA	NA	NA	NA	NA	NA	NA	-	+	-	-	-	-	-	-	-	-	-	-	-
INX-37	2	0	NA	NA	NA	NA	NA	NA	NA	-	+	-	-	-	-	-	-	-	+	-	-	-
INX-38	4	3	-	+	-	-	-	+	-	Tomato: 1	+	+	-	-	-	-	-	-	-	-	+	-
INX-39	3	0	NA	NA	NA	NA	NA	NA	NA	-	+	-	-	-	-	+	-	-	-	-	-	+
INX-40	2	40	-	-	-	+	+	-	-	Tomato: 40 / Eggplant : 3	-	-	-	-	-	-	-	-	+	-	-	-
INX-41	3	20	+	-	+	-	-	-	-	Tomato: 7, Eggplant: 2	+	-	-	-	-	-	-	-	-	-	-	-
